# The RNA Editome of Esophageal Squamous Cell Carcinoma Identifies an ADAR1-CDK13 Editing Feedback Loop Mediating cGAS–STING Activation in Early Tumorigenesis

**DOI:** 10.64898/2026.01.29.701210

**Authors:** Lihong Huang, Minglei Yang, Douyue Li, Guozhong Jiang, Wenliang Zhang

**Affiliations:** The Key Laboratory of Advanced Interdisciplinary Studies, The First Affiliated Hospital of Guangzhou Medical University, GMU-GIBH Joint School of Life Sciences, Guangdong Provincial Key Laboratory of Protein Modification and Disease, The Guangdong-Hong Kong-Macao Joint Laboratory for Cell Fate Regulation and Diseases, Guangzhou Medical University, Guangzhou 510182, China; Department of Pathology, The First Affiliated Hospital of Zhengzhou University, Zhengzhou 450000, Henan, China; Department of Hepatobiliary Surgery, The First Affiliated Hospital of Guangzhou Medical University, Guangzhou 510120, China

**Keywords:** RNA editing, *CDK13*, *ADAR1*, Esophageal Squamous Cell Carcinoma, cGAS–STING, Interferon-stimulated genes

## Abstract

**Objective:** RNA adenosine-to-inosine (A-to-I) editing, catalyzed by adenosine deaminases acting on RNA (ADARs), is a pervasive post-transcriptional mechanism that expands transcriptomic and proteomic diversity. However, the global landscape of RNA A-to-I editing, as well as its functional and clinical significance in esophageal squamous cell carcinoma (ESCC), remains largely unexplored. This study aimed to systematically characterize the RNA editome of ESCC and elucidate its biological and clinical significance.

**Methods:** Whole-transcriptome sequencing was performed on 121 primary ESCC tumors, with or without lymph node metastasis, together with matched normal tissues, to construct a high-resolution RNA editome. ADAR1-regulated RNA editing events were identified, and their functional consequences were investigated using integrated transcriptomic, phosphoproteomic, and RNA immunoprecipitation sequencing (RIP-seq) analyses. Associations between *CDK13* editing, cGAS–STING–interferon-stimulated gene (ISG) signaling, and patient survival were further evaluated.

**Results:** A total of 222,020 high-confidence RNA editing sites were identified, of which approximately 98% were A-to-I events, including 124,486 ESCC-specific edits predominantly enriched in introns, 3′ untranslated regions, and non-coding RNAs, highlighting a pervasive post-transcriptional regulatory layer. RNA A-to-I editing was extensively remodeled and globally up-regulated in non-metastatic ESCC, whereas only minimal changes were observed during lymph node metastasis, indicating that RNA editing alterations predominantly occur during early tumorigenesis. *CDK13* emerged as a recurrent ADAR1 target, with RNA editing inversely correlated with *CDK13* expression. ADAR1-mediated *CDK13* editing established a positive feedback loop associated with enhanced interferon-stimulated gene (ISG) signaling and poorer survival in non-metastatic ESCC. Mechanistically, partial attenuation of *CDK13* induced chronic, tumor cell–intrinsic activation of the cGAS–STING–ISG pathway. Integrated multi-omics analyses further revealed that *CDK13* regulates phosphorylation networks governing cytoskeleton organization, intracellular trafficking, RNA homeostasis, and immune signaling.

**Conclusion:** RNA A-to-I editing represents a dynamic regulatory mechanism driving early ESCC progression and remodeling tumor cell–intrinsic immune signaling. ADAR1-mediated editing of *CDK13* provides a mechanistic link between RNA editing and cGAS–STING–ISG pathway activation, revealing potential therapeutic vulnerabilities and supporting its utility as an early prognostic biomarker in ESCC.
