## Supplementary Table 1 for "The RNA Editome of Esophageal Squamous Cell Carcinoma Identifies an ADAR1-CDK13 Editing Feedback Loop Mediating cGAS–STING Activation in Early Tumorigenesis"

### Sheet: Sheet1
Supplementary Table 1. Metadata of 121 paired samples used in this study
Fields table
sample_name	Name of sample
Condition	Diagnosis of ESCC or paired normal adjacent samples (CTRL)
Detailed.Diagnosis	Detailed diagnosis of lymph node micrometastasis in ESCC patient
LNR_status	lymph node metastasis of ESCC samples, NM or LNR0(LNR_ratio=0): no metastasis; M containing LNRI(0.1<=LNR_ratio<2.5): minimal metastasis; LNRII(LNR_ratio>=2.5): moderate metastasis; LNRIII severe metastasis;
LNR_ratio	lymph node ratio calculated from Detailed.Diagnosis
Donor	patient donor
PMI	post mortem interval
total_raw_read_pairs	total number of raw read pairs
STAR_multi_mapped_read_pairs	Multi mapped read pairs from STAR
STAR_unmapped_read_pairs	Unmapped reads from STAR
number_editing_sites_identified	Number of editing sites identified per patient
number_mapped_reference_read_pairs	Number of mapped reference read pairs per patient
number_mapped_edited_read_pairs	Number of mapped edited read pairs per patient
number_editing_sites_identified	Number of editing sites identified in per patient
editing_sites_identified_primary_chromosomes	Number of editing sites identified in primary chromosomes per patient
editing_sites_identified_mitochondria	Number of editing siets identified in mitochondria per patient
sample_name	Condition	Detailed.Diagnosis	LNR_status	LNR_ratio	Donor	PMI	total_raw_reads_pairs	STAR_multi_mapped_reads_pairs	STAR_uniquely_mapped_reads_pairs	STAR_unmapped_reads_pairs	number_mapped_reference_read_pairs	number_mapped_edited_read_pairs	number_editing_sites_identified	editing_sites_identified_primary_chromosomes	editing_sites_identified_mitochondria
101N	CTRL	-	-	-	D101	NA	58962663	6549669	46758917	5654077	165919	115640	16009	15810	28
102N	CTRL	-	-	-	D102	NA	58704212	6460865	45704227	6539120	260171	165579	24388	24175	37
103N	CTRL	-	-	-	D103	NA	61694956	7923880	49662112	4108964	285667	189765	26288	26062	33
104N	CTRL	-	-	-	D104	NA	60926319	8052825	50165747	2707747	248984	160534	22483	22286	11
105N	CTRL	-	-	-	D105	NA	61597897	8188132	49887622	3522143	264579	166990	22522	22305	22
106N	CTRL	-	-	-	D106	NA	60150583	9021985	48824802	2303796	240574	156996	21089	20853	12
107N	CTRL	-	-	-	D107	NA	61187434	8189479	46140584	6857371	249132	172751	24359	24111	50
108N	CTRL	-	-	-	D108	NA	61094405	8126062	50867924	2100419	355410	226291	31895	31680	21
241N	CTRL	-	-	-	D241	277	61336726	6150420	51975225	3211081	372533	230464	30822	30589	37
244N	CTRL	-	-	-	D244	521	61196329	5951291	51797040	3447998	213450	127746	18473	18305	27
245N	CTRL	-	-	-	D245	NA	60782521	6419639	52584632	1778250	329273	195203	27097	26859	27
246N	CTRL	-	-	-	D246	821	61234241	6331629	52408619	2493993	308189	182544	25960	25739	36
249N	CTRL	-	-	-	D249	276	61354499	5965511	52674547	2714441	279454	163807	23736	23524	35
250N	CTRL	-	-	-	D250	636	61711499	6191579	52898519	2621401	327774	195481	27242	26969	15
252N	CTRL	-	-	-	D252	NA	61961783	7297231	52191760	2472792	317476	191073	26358	26050	22
256N	CTRL	-	-	-	D256	1404	60913534	8051465	51127092	1734977	358804	229707	30510	30270	17
261N	CTRL	-	-	-	D261	418	61189232	6998129	51764078	2427025	358166	227322	31733	31470	47
262N	CTRL	-	-	-	D262	934	61659854	6720676	51746828	3192350	280988	169916	24313	24082	45
263N	CTRL	-	-	-	D263	NA	61203402	8902579	50358288	1942535	324166	222112	30725	30456	30
264N	CTRL	-	-	-	D264	490	60942155	8621310	50318825	2002020	238404	145068	21037	20812	33
265N	CTRL	-	-	-	D265	NA	58942980	6837201	49977332	2128447	221386	135851	19935	19732	48
267N	CTRL	-	-	-	D267	313	61787139	6879602	52830308	2077229	321685	193187	26070	25847	51
274N	CTRL	-	-	-	D274	NA	61402163	12355871	46663927	2382365	215468	137293	20319	20135	34
276N	CTRL	-	-	-	D276	767	60972411	5524135	50127464	5320812	152224	97353	13715	13538	18
278N	CTRL	-	-	-	D278	NA	60731962	6721190	51980370	2030402	332212	225076	31175	30866	22
281N	CTRL	-	-	-	D281	1169	61504094	7046993	52770293	1686808	218221	132984	17935	17747	28
282N	CTRL	-	-	-	D282	1410	61764238	5688817	54048933	2026488	215974	126984	18300	18135	28
283N	CTRL	-	-	-	D283	NA	60767222	5347562	49691748	5727912	283946	190747	26539	26306	28
292N	CTRL	-	-	-	D292	1109	61974694	5849534	54198062	1927098	216891	137751	18858	18552	51
298N	CTRL	-	-	-	D298	NA	61225522	5611131	52388695	3225696	262226	163887	22800	22570	17
299N	CTRL	-	-	-	D299	NA	61608465	6125895	51169210	4313360	210013	134343	19603	19448	17
300N	CTRL	-	-	-	D300	557	61457278	6082968	52567845	2806465	244011	155429	21401	21131	21
302N	CTRL	-	-	-	D302	NA	61568774	5718625	54140682	1709467	228843	139640	19584	19395	37
304N	CTRL	-	-	-	D304	NA	61566216	5116248	50748918	5701050	196812	123012	17274	17092	48
309N	CTRL	-	-	-	D309	NA	61259794	7078885	50986162	3194747	253091	163445	22916	22703	17
310N	CTRL	-	-	-	D310	NA	61299673	6447925	52929227	1922521	181084	108501	15322	15179	26
312N	CTRL	-	-	-	D312	NA	61104053	7164526	51806745	2132782	353725	249247	32395	32129	33
313N	CTRL	-	-	-	D313	NA	61395351	6375163	50303625	4716563	221522	137013	18906	18712	22
314N	CTRL	-	-	-	D314	NA	53762523	6748060	45552704	1461759	185293	119744	15621	15457	30
317N	CTRL	-	-	-	D317	408	60949792	5305554	53045457	2598781	338299	208102	26234	26015	26
318N	CTRL	-	-	-	D318	NA	61375025	4822122	54591492	1961411	276152	159536	20828	20634	28
319N	CTRL	-	-	-	D319	890	61254614	7061326	51211909	2981379	320090	197750	26288	26077	16
320N	CTRL	-	-	-	D320	1104	61053159	5236108	54060789	1756262	325447	195865	26026	25832	30
323N	CTRL	-	-	-	D323	NA	61463339	4853226	54211834	2398279	269557	165326	22113	21842	19
324N	CTRL	-	-	-	D324	NA	61567286	5363429	52940874	3262983	250221	151478	21645	21423	36
326N	CTRL	-	-	-	D326	NA	61103734	5327764	53641883	2134087	254471	148784	20563	20325	29
327N	CTRL	-	-	-	D327	NA	61044532	5597887	53447458	1999187	369384	239395	30478	30265	25
328N	CTRL	-	-	-	D328	1137	60800086	5707939	52540788	2551359	273083	159365	22925	22702	36
329N	CTRL	-	-	-	D329	1032	61466489	5497123	53826025	2143341	281556	167720	22672	22477	15
330N	CTRL	-	-	-	D330	NA	61358282	5930672	53603064	1824546	261924	164908	22374	22099	35
331N	CTRL	-	-	-	D331	NA	61560008	6145417	53200516	2214075	275600	171673	24308	24133	36
333N	CTRL	-	-	-	D333	149	61330710	6714338	52468061	2148311	241482	151160	21276	20994	40
334N	CTRL	-	-	-	D334	NA	61713011	6039571	53864614	1808826	275415	159750	23291	23108	38
337N	CTRL	-	-	-	D337	699	61401834	5592189	53367666	2441979	229847	133235	18112	17878	28
338N	CTRL	-	-	-	D338	NA	60818952	6191961	50090141	4536850	271598	174798	24367	24139	30
340N	CTRL	-	-	-	D340	1146	61816127	6633183	52394748	2788196	311508	213692	29515	29219	37
341N	CTRL	-	-	-	D341	1142	60917672	5824448	52548406	2544818	438232	314003	40276	40068	33
343N	CTRL	-	-	-	D343	556	61071504	5254908	53534619	2281977	270101	163342	22485	22327	14
344N	CTRL	-	-	-	D344	167	61607467	5229099	52895910	3482458	269906	162522	23145	22926	31
345N	CTRL	-	-	-	D345	778	61294512	5595452	53209058	2490002	272107	163172	23166	22963	49
347N	CTRL	-	-	-	D347	757	61160056	6065634	52175911	2918511	392760	283083	36267	35998	25
348N	CTRL	-	-	-	D348	NA	61182317	4633139	54189466	2359712	276502	165671	23286	23087	31
350N	CTRL	-	-	-	D350	NA	61196275	9807751	47726098	3662426	312258	191255	26752	26538	23
352N	CTRL	-	-	-	D352	471	61418747	5491200	54153230	1774317	265382	156782	22255	22039	34
354N	CTRL	-	-	-	D354	501	61148854	5126325	53266823	2755706	347949	226547	30799	30599	32
355N	CTRL	-	-	-	D355	986	61545508	4744279	54370962	2430267	250790	153376	21355	21086	29
356N	CTRL	-	-	-	D356	165	61328490	5597309	53385814	2345367	396926	272287	35080	34817	19
358N	CTRL	-	-	-	D358	NA	61508159	4692727	53450168	3365264	323685	197255	26700	26472	27
360N	CTRL	-	-	-	D360	529	61322698	4972523	54484557	1865618	298712	175586	24447	24227	27
362N	CTRL	-	-	-	D362	586	61565763	5746961	52410245	3408557	293380	174697	24821	24585	38
363N	CTRL	-	-	-	D363	NA	61195875	6100640	51978035	3117200	310766	185678	24698	24417	40
364N	CTRL	-	-	-	D364	NA	61912862	6696660	48023983	7192219	387161	224242	27891	27593	40
365N	CTRL	-	-	-	D365	277	61701417	5680912	49739472	6281033	328442	198970	26526	26295	30
366N	CTRL	-	-	-	D366	NA	57314921	6339189	43755180	7220552	244227	152903	21288	21013	36
367N	CTRL	-	-	-	D367	1399	61019145	4867591	52888094	3263460	263037	170011	24146	23969	18
368N	CTRL	-	-	-	D368	522	61584665	6962289	49207597	5414779	311036	182424	24506	24233	42
369N	CTRL	-	-	-	D369	33	59837435	5933873	49268055	4635507	293141	161994	21788	21593	15
371N	CTRL	-	-	-	D371	190	61328697	5973973	49787942	5566782	337508	205094	28267	28020	35
373N	CTRL	-	-	-	D373	538	58299736	6687413	47138281	4474042	242032	146147	21126	20915	37
380N	CTRL	-	-	-	D380	NA	61102437	7113396	48766709	5222332	341672	210040	28041	27782	46
384N	CTRL	-	-	-	D384	NA	61666692	7749039	47827504	6090149	294758	179619	24289	24084	33
385N	CTRL	-	-	-	D385	375	60786192	6509374	47445108	6831710	240359	144253	19560	19319	38
386N	CTRL	-	-	-	D386	617	61346113	6427681	48402039	6516393	294997	187667	26193	26036	51
387N	CTRL	-	-	-	D387	NA	61142591	7447445	44757727	8937419	290320	171386	23418	23214	25
388N	CTRL	-	-	-	D388	95	61001999	6441572	48507906	6052521	287964	185192	26172	25979	47
390N	CTRL	-	-	-	D390	363	61535811	6035795	50173496	5326520	343409	206803	27173	26935	28
393N	CTRL	-	-	-	D393	149	61134787	4753646	54221695	2159446	292117	173607	24072	23789	42
394N	CTRL	-	-	-	D394	1065	62026405	4939393	53337435	3749577	319300	196300	26730	26425	22
396N	CTRL	-	-	-	D396	NA	60941308	5293102	52093663	3554543	254982	163628	22926	22710	33
397N	CTRL	-	-	-	D397	274	61905187	5750605	53177585	2976997	281453	170657	23865	23648	34
398N	CTRL	-	-	-	D398	301	61449450	4910912	54158469	2380069	302153	183076	24589	24386	25
400N	CTRL	-	-	-	D400	898	61576125	4984230	53232497	3359398	211911	125023	16510	16312	21
401N	CTRL	-	-	-	D401	777	61176707	4781168	50179282	6216257	212136	128979	18831	18619	36
403N	CTRL	-	-	-	D403	567	61179132	5401829	53450835	2326468	225317	128620	17657	17484	31
407N	CTRL	-	-	-	D407	NA	61401668	4744630	51666057	4990981	387094	252142	34054	33772	33
408N	CTRL	-	-	-	D408	NA	61120131	4930258	50979131	5210742	303581	188348	26022	25826	35
410N	CTRL	-	-	-	D410	NA	61475947	4647467	48057419	8771061	339716	238290	31543	31271	17
411N	CTRL	-	-	-	D411	NA	60770659	5285967	52355180	3129512	279219	158789	21448	21237	22
412N	CTRL	-	-	-	D412	582	61619281	4989238	54344583	2285460	248443	148018	20226	20040	23
413N	CTRL	-	-	-	D413	NA	61215396	4956165	53332121	2927110	273440	166377	21988	21732	28
422N	CTRL	-	-	-	D422	NA	61341250	6051895	52682873	2606482	311688	208113	27594	27340	15
425N	CTRL	-	-	-	D425	NA	61079827	5459611	52857507	2762709	305672	192277	27098	26869	33
426N	CTRL	-	-	-	D426	NA	61491256	4749906	54261054	2480296	279366	161117	21998	21809	23
427N	CTRL	-	-	-	D427	NA	60995822	5134172	50735110	5126540	238144	146577	20899	20720	16
428N	CTRL	-	-	-	D428	NA	61064875	4998663	52743006	3323206	253193	151873	20915	20692	31
431N	CTRL	-	-	-	D431	NA	61019893	5171487	53234027	2614379	317427	195282	27394	27195	24
432N	CTRL	-	-	-	D432	NA	55031360	7643786	44810556	2577018	282409	174763	25109	24881	14
435N	CTRL	-	-	-	D435	NA	60895623	8686133	50015521	2193969	317875	189806	25018	24813	11
436N	CTRL	-	-	-	D436	NA	61324186	7435908	51852699	2035579	398814	228971	29260	29021	17
439N	CTRL	-	-	-	D439	270	61595371	6176988	51096703	4321680	401462	257197	32792	32616	20
440N	CTRL	-	-	-	D440	NA	61007351	6957589	52111820	1937942	356628	209976	28245	28016	36
443N	CTRL	-	-	-	D443	443	61254003	5953322	53442574	1858107	335337	193547	26407	26183	21
452N	CTRL	-	-	-	D452	707	61319681	4618775	46726116	9974790	219534	138830	20518	20331	42
454N	CTRL	-	-	-	D454	NA	61589947	5178988	46161214	10249745	242917	149668	20926	20746	33
455N	CTRL	-	-	-	D455	NA	61222228	4872724	47606876	8742628	300831	194105	26130	25916	29
457N	CTRL	-	-	-	D457	NA	61152633	5922218	42030256	13200159	219284	135139	19084	18887	43
458N	CTRL	-	-	-	D458	NA	61655652	4961195	52139324	4555133	298677	176969	23952	23711	25
459N	CTRL	-	-	-	D459	NA	61298579	5482103	51176507	4639969	237721	142045	19915	19697	22
460N	CTRL	-	-	-	D460	NA	61560671	4734314	49534934	7291423	248205	149584	20522	20288	31
463N	CTRL	-	-	-	D463	688	61086663	6507759	49730339	4848565	417190	243688	31715	31457	20
464N	CTRL	-	-	-	D464	NA	61210345	4938356	49251000	7020989	269627	167965	23606	23404	32
101T	ESCC	0/14	LNR0	0	D101	NA	60652031	7602255	43579160	9470616	268398	227079	31020	30809	15
102T	ESCC	0/22	LNR0	0	D102	NA	61367716	6770757	49926297	4670662	401195	274515	40557	40358	21
103T	ESCC	1/29	LNRI	0.03	D103	NA	60665677	9037371	46305561	5322745	341843	246280	33517	33289	15
104T	ESCC	7/14	LNRIII	0.5	D104	NA	61478838	9557906	47287353	4633579	367088	245727	34825	34605	19
105T	ESCC	0/19	LNR0	0	D105	NA	61213499	8894269	50276847	2042383	584972	350794	45886	45615	12
106T	ESCC	8/16	LNRIII	0.5	D106	NA	61392915	9403341	49102403	2887171	514842	388210	54098	53812	13
107T	ESCC	0/21	LNR0	0	D107	NA	61070104	8556225	50573020	1940859	470815	333853	47145	46917	28
108T	ESCC	1/10	LNRII	0.1	D108	NA	61451522	7455751	49959318	4036453	512778	325147	45095	44812	15
241T	ESCC	0/16	LNR0	0	D241	277	61131299	6045047	49145943	5940309	552857	374432	52464	52260	29
244T	ESCC	0/10	LNR0	0	D244	521	61836610	5545007	52539433	3752170	447272	287379	41460	41186	25
245T	ESCC	0/16	LNR0	0	D245	NA	61283305	5931672	50137122	5214511	372763	242926	37022	36799	15
246T	ESCC	6/10	LNRIII	0.6	D246	821	61336369	6287206	52989826	2059337	556119	345144	47398	47120	39
249T	ESCC	4/17	LNRII	0.24	D249	276	61571217	5226620	54086051	2258546	630361	373671	46654	46368	46
250T	ESCC	1/13	LNRI	0.08	D250	636	61171777	6261801	53213071	1696905	630848	432026	59614	59333	10
252T	ESCC	0/28	LNR0	0	D252	NA	61417233	9651614	49633637	2131982	472340	333624	47467	47160	17
256T	ESCC	0/7	LNR0	0	D256	1404	61596874	8950985	50860981	1784908	576746	406311	56911	56622	19
261T	ESCC	4/27	LNRII	0.15	D261	418	61459586	8701477	50097754	2660355	752749	582334	76467	76179	30
262T	ESCC	1/11	LNRI	0.09	D262	934	61618884	5447299	49504394	6667191	557927	421557	59377	59116	36
263T	ESCC	NA	NA	NA	D263	NA	61159708	7565170	51675028	1919510	441743	286180	40655	40389	29
264T	ESCC	12/19	LNRIII	0.63	D264	490	61320404	12948118	45995903	2376383	475176	354510	49630	49356	34
265T	ESCC	0/6	LNR0	0	D265	NA	61213096	7647198	51135083	2430815	541467	347222	46181	45919	35
267T	ESCC	3/9	LNRIII	0.33	D267	313	61212870	9958456	48840020	2414394	602931	456236	61361	61138	16
274T	ESCC	NA	NA	NA	D274	NA	61350306	4868850	50440714	6040742	426802	278909	38862	38566	36
276T	ESCC	NA	NA	NA	D276	767	50972697	5537670	42619619	2815408	297092	200370	30945	30765	13
278T	ESCC	0/10	LNR0	0	D278	NA	60411735	5771423	52336154	2304158	324307	215684	31959	31681	27
281T	ESCC	0/8	LNR0	0	D281	1169	61704172	6181880	52566709	2955583	542466	396738	58176	57907	27
282T	ESCC	0/26	LNR0	0	D282	1410	61251676	5889295	53801230	1561151	348243	259229	38070	37868	21
283T	ESCC	2/13	LNRII	0.15	D283	NA	61233255	6003552	51920515	3309188	556018	388574	56399	56118	27
292T	ESCC	0/24	LNR0	0	D292	1109	61074362	5889368	51005419	4179575	588782	483044	66513	66141	34
298T	ESCC	0/15	LNR0	0	D298	NA	61444421	4649832	51593961	5200628	540419	392285	53263	53026	10
299T	ESCC	6/24	LNRIII	0.25	D299	NA	61079149	5179638	50773478	5126033	403395	272149	40617	40438	19
300T	ESCC	0/11	LNR0	0	D300	557	61564838	5924554	52396077	3244207	450855	303928	41929	41612	21
302T	ESCC	1/18	LNRI	0.06	D302	NA	61710617	8681233	48639327	4390057	510831	353187	50862	50629	26
304T	ESCC	0/7	LNR0	0	D304	NA	60770511	5956085	52703602	2110824	288527	193255	29539	29359	32
309T	ESCC	0/16	LNR0	0	D309	NA	61692250	6034539	49854787	5802924	342980	234673	34144	33915	23
310T	ESCC	1/22	LNRI	0.05	D310	NA	61232962	6851019	52572404	1809539	603977	425368	60776	60510	38
312T	ESCC	0/25	LNR0	0	D312	NA	60116246	6309604	52324013	1482629	442152	312956	44951	44700	22
313T	ESCC	1/18	LNRI	0.06	D313	NA	61244310	5382164	50437643	5424503	452373	283323	40758	40562	12
314T	ESCC	0/6	LNR0	0	D314	NA	60043007	7636274	50054343	2352390	376845	240882	34575	34383	47
317T	ESCC	0/14	LNR0	0	D317	408	61583880	7368509	52898155	1317216	447003	282887	37671	37456	20
318T	ESCC	4/18	LNRII	0.22	D318	NA	61731545	9083058	47330058	5318429	509549	331212	45805	45583	33
319T	ESCC	1/13	LNRI	0.08	D319	890	61289727	4692045	54298641	2299041	484274	279272	35077	34881	12
320T	ESCC	0/28	LNR0	0	D320	1104	61544164	4521086	54871715	2151363	659844	406356	51671	51412	36
323T	ESCC	0/8	LNR0	0	D323	NA	61411049	4017680	55284193	2109176	555252	349015	45958	45708	21
324T	ESCC	2/19	LNRII	0.11	D324	NA	61230693	4797317	53501086	2932290	576584	413045	57192	56932	36
326T	ESCC	0/16	LNR0	0	D326	NA	60946942	7229734	46625258	7091950	353682	260756	40128	39916	22
327T	ESCC	0/13	LNR0	0	D327	NA	61582708	5813523	53176215	2592970	512870	324468	44840	44586	20
328T	ESCC	0/31	LNR0	0	D328	1137	61797090	9809960	46575053	5412077	374298	272087	41893	41711	29
329T	ESCC	1/21	LNRI	0.05	D329	1032	61688796	4685330	54597254	2406212	558164	361264	47260	46998	31
330T	ESCC	0/15	LNR0	0	D330	NA	61276729	4901017	53917237	2458475	524956	357669	48701	48432	14
331T	ESCC	2/28	LNRI	0.07	D331	NA	60828013	6815630	50884023	3128360	948528	777427	86239	86052	24
333T	ESCC	0/21	LNR0	0	D333	149	61286138	6544317	52635652	2106169	345482	215484	31162	30808	38
334T	ESCC	0/9	LNR0	0	D334	NA	61312418	7247431	52304131	1760856	397478	267073	38359	38128	32
337T	ESCC	0/11	LNR0	0	D337	699	61161617	8054819	50309993	2796805	559800	379809	51365	51096	31
338T	ESCC	0/29	LNR0	0	D338	NA	61321214	6027794	52868041	2425379	715935	518859	66547	66275	34
340T	ESCC	NA	NA	NA	D340	1146	61334235	7158197	52303747	1872291	466593	358709	51282	50940	24
341T	ESCC	2/15	LNRII	0.13	D341	1142	60953029	5365490	53452857	2134682	572968	394100	57925	57674	42
343T	ESCC	25/31	LNRIII	0.81	D343	556	61940765	4875524	55197387	1867854	628077	512685	70151	69888	25
344T	ESCC	4/12	LNRIII	0.33	D344	167	61786069	5032795	53617577	3135697	537506	363430	48153	47921	28
345T	ESCC	10/23	LNRIII	0.43	D345	778	61490665	7095191	51911829	2483645	374172	254834	39916	39654	23
347T	ESCC	2/14	LNRII	0.14	D347	757	61332152	5048337	53805196	2478619	700625	495778	64161	63883	18
348T	ESCC	1/29	LNRI	0.03	D348	NA	61200756	4854036	54019922	2326798	661777	449943	59658	59409	25
350T	ESCC	0/13	LNR0	0	D350	NA	61403797	4749455	54184851	2469491	452929	297635	42223	41919	33
352T	ESCC	2/13	LNRII	0.15	D352	471	61110246	5289616	50119408	5701222	584695	401142	53979	53735	20
354T	ESCC	0/16	LNR0	0	D354	501	61208211	6025487	51871524	3311200	806153	580662	75977	75712	17
355T	ESCC	3/18	LNRII	0.17	D355	986	61649336	4908612	54797344	1943380	571673	402582	57063	56701	27
356T	ESCC	1/13	LNRI	0.08	D356	165	61643744	4129960	55335123	2178661	637900	459557	59878	59623	30
358T	ESCC	0/16	LNR0	0	D358	NA	61124721	4486093	54551040	2087588	628213	454231	60022	59729	32
360T	ESCC	2/16	LNRII	0.13	D360	529	60957857	4458054	54934738	1565065	438332	280263	38621	38324	27
362T	ESCC	0/7	LNR0	0	D362	586	61636356	4878699	54077329	2680328	564062	355777	50252	49984	36
363T	ESCC	0/8	LNR0	0	D363	NA	61343453	6084124	51943742	3315587	586342	380455	49707	49374	44
364T	ESCC	0/12	LNR0	0	D364	NA	60841352	4619939	50523783	5697630	694073	520859	63233	62973	27
365T	ESCC	7/13	LNRIII	0.54	D365	277	61523368	5189730	50969974	5363664	538857	350566	49383	49084	29
366T	ESCC	0/17	LNR0	0	D366	NA	61022477	5708715	50439160	4874602	519795	338060	48137	47832	31
367T	ESCC	2/18	LNRII	0.11	D367	1399	61110771	6396384	48863432	5850955	711039	531908	69069	68764	31
368T	ESCC	1/20	LNRI	0.05	D368	522	61098479	8833910	47608343	4656226	661351	502095	66403	66068	30
369T	ESCC	2/17	LNRII	0.12	D369	33	61545894	6846583	48944275	5755036	595886	364327	47900	47647	9
371T	ESCC	3/11	LNRIII	0.27	D371	190	61201395	5777830	51259938	4163627	666488	500747	68163	67886	24
373T	ESCC	0/13	LNR0	0	D373	538	62016088	5614669	51256712	5144707	601811	396036	55096	54863	25
380T	ESCC	2/15	LNRII	0.13	D380	NA	61944630	10134555	46295058	5515017	730918	573446	75298	75011	27
384T	ESCC	1/34	LNRI	0.03	D384	NA	61432959	8911906	48662588	3858465	636363	417552	55746	55496	29
385T	ESCC	0/13	LNR0	0	D385	375	61435652	5383960	51885809	4165883	541859	367936	52373	52110	17
386T	ESCC	1/15	LNRI	0.07	D386	617	61384327	7973387	46606485	6804455	514935	376357	52447	52166	26
387T	ESCC	0/11	LNR0	0	D387	NA	61674393	8277008	48227719	5169666	719089	491128	63395	63072	28
388T	ESCC	1/21	LNRI	0.05	D388	95	61769175	7016973	49435112	5317090	730573	482601	58250	58070	25
390T	ESCC	1/16	LNRI	0.06	D390	363	61550633	5346559	52164120	4039954	573431	410080	58151	57895	33
393T	ESCC	3/13	LNRII	0.23	D393	149	61506023	6453606	48337581	6714836	676051	518782	65158	64804	48
394T	ESCC	0/13	LNR0	0	D394	1065	59243918	4492555	52735764	2015599	534318	350491	47569	47264	15
396T	ESCC	0/10	LNR0	0	D396	NA	61741991	4586038	50868640	6287313	569896	368613	48410	48172	29
397T	ESCC	4/8	LNRIII	0.5	D397	274	61091543	4411627	53356677	3323239	623322	415622	50435	50227	36
398T	ESCC	0/10	LNR0	0	D398	301	61534620	5243715	53781474	2509431	548554	352472	47804	47531	28
400T	ESCC	3/22	LNRII	0.14	D400	898	61781716	4406925	53209879	4164912	698375	491729	66548	66266	16
401T	ESCC	2/27	LNRI	0.07	D401	777	61481378	5555943	52401871	3523564	561552	372452	50500	50181	34
403T	ESCC	0/18	LNR0	0	D403	567	61542084	5291372	49897728	6352984	482233	324879	48060	47841	20
407T	ESCC	0/11	LNR0	0	D407	NA	61400231	4967340	54323181	2109710	594006	411423	58839	58499	25
408T	ESCC	0/7	LNR0	0	D408	NA	61785436	4334449	52369541	5081446	501215	345319	50913	50715	38
410T	ESCC	1/17	LNRI	0.06	D410	NA	61462294	4337690	48218409	8906195	466951	347137	47553	47246	22
411T	ESCC	0/12	LNR0	0	D411	NA	61389360	4820444	49116361	7452555	336675	219616	32148	31933	14
412T	ESCC	0/12	LNR0	0	D412	582	61375384	4603755	54742891	2028738	497046	314632	42298	42098	20
413T	ESCC	1/14	LNRI	0.07	D413	NA	61296957	4673718	52106539	4516700	378028	264663	38736	38447	26
422T	ESCC	2/7	LNRIII	0.29	D422	NA	60888126	7059614	51510004	2318508	542652	401680	56253	55971	25
425T	ESCC	0/8	LNR0	0	D425	NA	61598014	5348347	52576498	3673169	563436	416663	57828	57557	36
426T	ESCC	2/9	LNRII	0.22	D426	NA	61240405	5966067	52593553	2680785	560203	374427	51880	51667	15
427T	ESCC	4/10	LNRIII	0.4	D427	NA	61901119	4889944	51991124	5020051	457019	347714	50545	50340	11
428T	ESCC	1/12	LNRI	0.08	D428	NA	60973851	4859047	52644909	3469895	709001	514661	65481	65242	21
431T	ESCC	0/12	LNR0	0	D431	NA	61403771	5244004	51192356	4967411	475013	334518	50019	49766	33
432T	ESCC	0/24	LNR0	0	D432	NA	61954728	7201255	52884759	1868714	630721	423849	58531	58235	9
435T	ESCC	0/24	LNR0	0	D435	NA	60956163	8888781	47910444	4156938	343713	230654	34888	34665	13
436T	ESCC	0/16	LNR0	0	D436	NA	60969819	8607680	49098781	3263358	538882	353437	48764	48516	20
439T	ESCC	0/11	LNR0	0	D439	270	61366510	7365817	51762902	2237791	905393	717698	89515	89244	27
440T	ESCC	0/10	LNR0	0	D440	NA	61286988	6802123	52613876	1870989	645287	418629	58562	58255	28
443T	ESCC	0/13	LNR0	0	D443	443	61056818	7741279	50899288	2416251	926328	624904	78074	77748	13
452T	ESCC	2/16	LNRII	0.13	D452	707	56943417	6952627	48012631	1978159	648126	392569	53395	53160	35
454T	ESCC	0/24	LNR0	0	D454	NA	61457981	7091054	43314597	11052330	730019	535947	68006	67716	18
455T	ESCC	1/37	LNRI	0.03	D455	NA	61872018	5139038	52529288	4203692	417082	307187	45377	45123	31
457T	ESCC	0/10	LNR0	0	D457	NA	61434569	6717335	49941361	4775873	361502	225984	30530	30250	31
458T	ESCC	1/14	LNRI	0.07	D458	NA	61315631	5877614	49718870	5719147	698102	454743	58953	58665	13
459T	ESCC	1/13	LNRI	0.08	D459	NA	61494554	6968070	50010275	4516209	546703	370484	49150	48938	36
460T	ESCC	0/12	LNR0	0	D460	NA	61171753	6548510	46391350	8231893	457992	296817	41802	41556	13
463T	ESCC	0/16	LNR0	0	D463	688	61701216	6359174	50905122	4436920	730154	482763	64638	64340	13
464T	ESCC	0/10	LNR0	0	D464	NA	61183549	5357732	50882195	4943622	404715	264625	37176	36961	30
