## Supplementary Table 5 for "The RNA Editome of Esophageal Squamous Cell Carcinoma Identifies an ADAR1-CDK13 Editing Feedback Loop Mediating cGAS–STING Activation in Early Tumorigenesis"

### Sheet: Sheet1
Supplementary Table 5. Table shows identified differential RNA A-to-I editing sites leading to missense mutation
Chromosome	Start	End	Ref	Alt	Category	Gene_name	Codon_change	Strand	CADD_phred_like_score	Protein_name	Amino_acid_position	Consequences	Protein_length	Protein_sub_cellular_location	Average_normal	Average_tumor
chr2	54051001	54051001	A	G	known	ACYP2	Aau/Gau	+	6.6	Acylphosphatase 2	36	missense	N/A	N/A	NA	25.7756
chr16	57683958	57683958	A	G	known	ADGRG3	gAa/gGa	+	32	Adhesion G protein-coupled receptor G3	303	missense	549	Cell membrane(Multi-pass membrane protein)	NA	27.5766
chr15	64957127	64957127	A	G	known	ANKDD1A	cAg/cGg	+	0.242	Ankyrin repeat and death domain-containing protein 1A	503	missense	522	N/A	28.7993	33.8598
chr7	39950745	39950745	A	G	known	CDK13	cAg/cGg	+	22.9	Cyclin-dependent kinase 13	35	missense	1512	Nucleus speckle	NA	22.8297
chr7	39950928	39950928	A	G	known	CDK13	aAg/aGg	+	20.4	Cyclin-dependent kinase 13	96	missense	1512	Nucleus speckle	22.9951	31.3282
chr7	39950949	39950949	A	G	known	CDK13	cAg/cGg	+	20.8	Cyclin-dependent kinase 13	103	missense	1512	Nucleus speckle	76.0767	84.0148
chr7	39950991	39950991	A	G	known	CDK13	aAg/aGg	+	19.82	Cyclin-dependent kinase 13	117	missense	1512	Nucleus speckle	NA	18.5402
chr13	45516236	45516236	A	G	known	COG3	Auu/Guu	+	21.8	Conserved oligomeric Golgi complex subunit 3	635	missense	828	Golgi apparatus, Golgi stack membrane(Peripheral membrane protein)	20.9016	27.566
chr1	155309905	155309905	A	G	known	FDPS	uAc/uGc	+	17.9	Farnesyl pyrophosphate synthase	39	missense	419	Cytoplasm	NA	25.6292
chr1	149887567	149887567	A	G	known	H2AC21	uUg/uCg	-	25.3	Histone H2A type 2-B	117	missense	130	Nucleus;Chromosome	NA	38.9285
chr15	75353745	75353745	A	G	known	NEIL1	aAa/aGa	+	24.2	Endonuclease 8-like 1	242	missense	390	Cytoplasm, cytoskeleton, microtubule organizing center, centrosome;Nucleus;Chromosome	89.4169	94.3312
chr2	219483602	219483602	A	G	known	SPEG	Agc/Ggc	+	22.9	Striated muscle preferentially expressed protein kinase	2047	missense	3267	Nucleus	29.3373	34.8595
chr17	4499267	4499267	A	G	known	SPNS2	Acc/Gcc	+	4.59	Sphingosine-1-phosphate transporter SPNS2	74	missense	549	Cell membrane;Endosome membrane(Multi-pass membrane protein;Multi-pass membrane protein)	NA	26.8024
chr3	12539234	12539234	A	G	known	TSEN2	aAg/aGg	+	3.84	tRNA-splicing endonuclease subunit Sen2	445	missense	N/A	N/A	NA	24.6227
chr3	12539263	12539263	A	G	known	TSEN2	Agc/Ggc	+	10.04	tRNA-splicing endonuclease subunit Sen2	455	missense	N/A	N/A	26.5967	28.0351
chr19	57685341	57685341	A	G	known	ZNF551	uAc/uGc	+	25	Zinc finger protein 551	54	missense	670	Nucleus	NA	21.7395
chr19	57686574	57686574	A	G	known	ZNF551	aAa/aGa	+	14.74	Zinc finger protein 551	100	missense	670	Nucleus	NA	26.0323
chr19	57813308	57813308	A	G	known	ZNF552	cUu/cCu	-	22.1	Zinc finger protein 552	49	missense	407	Nucleus	NA	26.0317
chr19	57813339	57813339	A	G	known	ZNF552	Uac/Cac	-	22.5	Zinc finger protein 552	39	missense	407	Nucleus	NA	30.6389
chr19	21118273	21118273	A	G	known	ZNF714	Aaa/Gaa	+	9.62	Zinc finger protein 714	537	missense	N/A	N/A	NA	19.6428
chr13	52643115	52643115	A	G	novel	HNRNPA1L2	gAu/gGu	+	0.56	Heterogeneous nuclear ribonucleoprotein A1-like 2	208	missense	320	Nucleus;Cytoplasm	22.1074	28.3839
chr16	51646113	51646113	A	G	novel	HNRNPA1L3	gAt/gGt	N/A	N/A	N/A	99	N/A	N/A	N/A	NA	97.1429
chr1	146992849	146992849	A	G	novel	NBPF12	gAg/gGg	+	17.99	Neuroblastoma breakpoint family member 12	1329	missense	1457	Cytoplasm	62.2427	53.3614
chr1	146988069	146988069	A	G	novel	NBPF12	Aga/Gga	+	0.331	NBPF family member NBPF12	1078	missense	1457	Cytoplasm	44.5096	52.3975
chr1	146988091	146988091	A	G	novel	NBPF12	gAg/gGg	+	14.71	NBPF family member NBPF12	1085	missense	1457	Cytoplasm	44.5648	43.1713
chr1	146988909	146988909	A	G	novel	NBPF12	Aga/Gga	+	7.398	NBPF family member NBPF12	1120	missense	1457	Cytoplasm	34.0232	36.2693
chr1	146993652	146993652	A	G	novel	NBPF12	Aaa/Gaa	+	1.291	NBPF family member NBPF12	1359	missense	1457	Cytoplasm	41.3113	41.7993
chr1	120461384	120461384	A	G	novel	NBPF8	Aua/Gua	+	NA	NBPF member 8	662	missense	N/A	N/A	75.9178	67.5636
chr7	74779322	74779322	A	G	novel	NCF1	Agc/Ggc	+	2.36	Neutrophil cytosol factor 1	99	missense	390	Cytoplasm, cytosol;Membrane(Peripheral membrane protein)	65.1045	54.3036
chr3	9765990	9765990	A	G	novel	OGG1	aAg/aGg	+	1.61	DNA-(apurinic or apyrimidinic site) lyase	377	missense	N/A	N/A	NA	36.0035
chr2	131250822	131250822	A	G	novel	POTEE	Aaa/Gaa	+	12.87	POTE ankyrin domain family member E	509	missense	1075	N/A	NA	43.5871
chr2	131263781	131263781	A	G	novel	POTEE	Auc/Guc	+	4.05	POTE ankyrin domain family member E	776	missense	1075	N/A	94.8925	76.6001
chr2	131263862	131263862	A	G	novel	POTEE	Auc/Guc	+	8.43	POTE ankyrin domain family member E	803	missense	1075	N/A	98.2442	70.6499
chr2	130657056	130657056	A	G	novel	POTEJ	Auc/Guc	+	0.678	POTE ankyrin domain family member J	766	missense	1038	N/A	99.6925	98.5926
chr5	181234348	181234348	A	G	novel	TRIM41	gAg/gGg	+	32	E3 ubiquitin-protein ligase TRIM41	489	missense	630	Cytoplasm;Nucleus	27.263	NA
chr20	63940479	63940479	A	G	novel	UCKL1	Uac/Cac	-	25	Uridine-cytidine kinase-like 1	437	missense	548	Cytoplasm;Nucleus	NA	31.3599
chr19	57686495	57686495	A	G	novel	ZNF551	Aug/Gug	+	0	Zinc finger protein 551	74	missense	670	Nucleus	NA	22.9758
chr19	57686943	57686943	A	G	novel	ZNF551	uAc/uGc	+	7.41	Zinc finger protein 551	223	missense	670	Nucleus	NA	24.1229
chr19	53353523	53353523	A	G	novel	ZNF845	Aag/Gag	+	11.82	Zinc finger protein 845	950	missense	970	Nucleus	40.0916	41.353
