## Supplementary Table 11 for "The RNA Editome of Esophageal Squamous Cell Carcinoma Identifies an ADAR1-CDK13 Editing Feedback Loop Mediating cGAS–STING Activation in Early Tumorigenesis"

### Sheet: Sheet1
Supplementary Table 11. DNA and RNA Oligos used in the study
Oligo name	Sequence (5' - 3')	Purpose	Amplicon (bp)
CDK13-qRT-F	CTCCGAGATGTGGAACCCTCAA	RT-qPCR for CDK13 mRNA.	161
CDK13-qRT-R	AAGCCCAGAGACAAGTCCTTCC
ADAR1-qRT-F	TCCGTCTCCTGTCCAAAGAAGG	RT-qPCR for ADAR1 mRNA.	103
ADAR1-qRT-R	TTCTTGCTGGGAGCACTCACAC
ADAR2-qRT-F	TACATCAGCACCTCTCCCTGTG	RT-qPCR for ADAR2.	117
ADAR2-qRT-R	CAGTGAGCCATGATTGCACCAC
ADAR3-qRT-F	TGCACTTCCTCTACACGCAGCT	RT-qPCR for ADAR3	134
ADAR3-qRT-R	GCTCACGTAGAGATGGAAGAGG
ACTB-qRT-F	CACCATTGGCAATGAGCGGTTC	Housekeeping gene for RT-qPCR	135
ACTB-qRT-R	AGGTCTTTGCGGATGTCCACGT
TBP-qRT-F	TGTATCCACAGTGAATCTTGGTTG	Housekeeping gene for RT-qPCR	124
TBP-qRT-R	GGTTCGTGGCTCTCTTATCCTC
HRPT1-qRT-F	GAGAGAGTATGGAGGACACGAAC	Housekeeping gene for RT-qPCR	135
HRPT1-qRT-R	ATTTGGGGCAGGTCGCTGTTCA
CDK13-PCR-F	GTCAGAATTC GCCTGAGCTGGGCGGAGAAGA	PCR and sanger sequencing	422
CDK13-PCR-R	GTCAGGATCC CTCGGACTGGGAGCTCACATCCTC
NBPF8-PCR-F	GACAGAATTC GCAGGAGTCTGAAGAGGAGGAAGTC	PCR and sanger sequencing	2049
NBPF8-PCR-R	GACAGGATCC CCATGTCAACAGCCAAGCCAACACG
CDK13_1_F	GCCAGUGCAUCACAAACAA(dT)(dT)	For knock-down CDK13 mRNA.	N/A
CDK13_1_R	UUGUUUGUGAUGCACUGGC(dT)(dT)
CDK13_2_F	GCUGAAUUGAACAAGAAUA(dT)(dT)		N/A
CDK13_2_R	UAUUCUUGUUCAAUUCAGC(dT)(dT)
ADAR1_1_F	GACUAUCUCUUCAAUGUGU(dT)(dT)	For knock-down ADAR1 mRNA.	N/A
ADAR1_1_R	ACACAUUGAAGAGAUAGUC(dT)(dT)
ADAR1_2_F	CUAUGAAAGCCAUGACAAU(dT)(dT)		N/A
ADAR1_2_F	AUUGUCAUGGCUUUCAUAG(dT)(dT)
ADAR1_2_F	GAUCGUGGCCUUGCAUUAA(dT)(dT)	For knock-down ADAR2 mRNA.	N/A
ADAR1_2_F	UUAAUGCAAGGCCACGAUC(dT)(dT)
ADAR1_2_F	UCUCUCACAACGGGCAU(dT)(dT)	For knock-down RNA control.	N/A
ADAR1_2_F	AUGCCCGUUGUGAGAGA(dT)(dT)
ADAR1_2_F	GUGGGCACCGAUAUCUUGA(dT)(dT)		N/A
ADAR1_2_F	UCAAGAUAUCGGUGCCCAC(dT)(dT)
